# Discovery of a role for *Rab3b* in habituation and cocaine induced locomotor activation in mice using heterogeneous functional genomic analysis

**DOI:** 10.1101/2020.04.21.048405

**Authors:** Jason A. Bubier, Vivek M. Philip, Price E. Dickson, Guy Mittleman, Elissa J. Chesler

## Abstract

Substance use disorders are prevalent and present a tremendous societal cost but the mechanisms underlying addiction behavior are poorly understood and few biological treatments exist. One strategy to identify novel molecular mechanisms of addiction is through functional genomic experimentation. However, results from individual experiments are often noisy. To address this problem, the convergent analysis of multiple genomic experiments can prioritize signal from these studies. In the present study, we examine genetic loci identified in the recombinant inbred (BXD RI) genetic reference population that modulate the locomotor response to cocaine. We then applied the GeneWeaver software system for heterogeneous functional genomic analysis to integrate and aggregate multiple studies of addiction genomics, resulting in the identification of *Rab3b*, as a functional correlate of the locomotor response to cocaine in rodents. This gene encodes a member of the RAB family of Ras-like GTPases known to be involved in trafficking of secretory and endocytic vesicles in eukaryotic cells. The convergent evidence for a role of *Rab3b* was included co-occurrence in previously published genetic mapping studies of cocaine related behaviors; methamphetamine response and *Cartpt* (*Cocaine- and amphetamine-regulated transcript prepropeptide)* abundance; evidence related to other addictive substances; density of polymorphisms; and its expression pattern in reward pathways. To evaluate this finding, we examined the effect of RAB3 complex perturbation in cocaine response. B6;129-*Rab3b*^*tm1Sud*^ *Rab3c*^*tm1sud*^ *Rab3d*^*tm1sud*^ triple null mice *(Rab3bcd*^*-/-*^) exhibited significant deficits in habituation, and increased acute and repeated cocaine responses. This previously unidentified mechanism of the behavioral predisposition and response to cocaine is an example of many that can be identified and validated using aggregate genomic studies.

Many genetic and genomic studies have been performed over the past few decades, representing a wealth of data on the underlying neurobiological and genetic basis of multiple complex behaviors. However, these studies, particularly legacy studies using older technologies and resources lack precision. By aggregating multiple studies, convergent evidence for shared molecular mechanisms of multiple behaviors can be found, for example the widely reported relations among psychostimulant use and novelty response behavior. Here a legacy genetic mapping result for a cocaine related trait mapped in mice was refined using data from 113 different experimental gene sets related to addiction in the GeneWeaver system for heterogeneous functional genomic analysis. Convergent evidence revealed a role for *Rab3b* in this and other traits including multiple psychostimulant responses and CART expression. Experimental perturbation of the RAB complex revealed effects on habituation to a novel environment, cocaine induced activation and *Carpt* expression. The analysis of aggregate data thus revealed a molecular mechanism that influences the relationship between response to novel situations and cocaine-related phenotypes.
