## Supplementary material for "Discovery of a role for *Rab3b* in habituation and cocaine induced locomotor activation in mice using heterogeneous functional genomic analysis": Table S1

### Sheet: Table S1 Gene Sets
GeneSet ID	GeneSet Name	GeneSet Description	Species	Number of Genes in Set	PMID
95082	GO:0031751 D4 dopamine receptor binding	Interacting selectively and non-covalently with a D4 dopamine receptor. [GOC:mah, GOC:nln] Data derived from gene_ontology.obo and gene_association.mgi files, retrieved 2010-12-21.	Mus musculus	1
95389	GO:0005330 dopamine:sodium symporter activity	Catalysis of the transfer of a solute or solutes from one side of a membrane to the other according to the reaction: dopamine(out) + Na+(out) = dopamine(in) + Na+(in). [TC:2.A.22.1.3] Data derived from gene_ontology.obo and gene_association.mgi files, retrieved 2010-12-21.	Mus musculus	1
95590	GO:0019811 cocaine binding	Interacting selectively and non-covalently with cocaine (2-beta-carbomethoxy-3-beta-benzoxytropane), an alkaloid obtained from dried leaves of the South American shrub Erythroxylon coca or by chemical synthesis. [GOC:jl, ISBN:0198506732 "Oxford Dictionary of Biochemistry and Molecular Biology"] Data derived from gene_ontology.obo and gene_association.mgi files, retrieved 2010-12-21.	Mus musculus	1
97959	GO:0001593 dopamine D4 receptor activity	A G-protein coupled receptor that binds dopamine and has the pharmacological characteristics of classic D4 receptors. [IUPHAR_RECEPTOR:2258] Data derived from gene_ontology.obo and gene_association.mgi files, retrieved 2010-12-21.	Mus musculus	1
97962	GO:0001590 dopamine D1 receptor activity	A G-protein coupled receptor that binds dopamine and has the pharmacological characteristics of classic D1 receptors. [IUPHAR_RECEPTOR:2252] Data derived from gene_ontology.obo and gene_association.mgi files, retrieved 2010-12-21.	Mus musculus	1
98438	GO:0001670 dopamine D2 receptor activity	A G-protein coupled receptor that binds dopamine and has the pharmacological characteristics of classic D2 receptors. [IUPHAR_RECEPTOR:2254] Data derived from gene_ontology.obo and gene_association.mgi files, retrieved 2010-12-21.	Mus musculus	1
99536	GO:0051585 negative regulation of dopamine uptake	Any process that stops, prevents, or reduces the frequency, rate or extent of the directed movement of dopamine into a cell. [GOC:ai] Data derived from gene_ontology.obo and gene_association.mgi files, retrieved 2010-12-21.	Mus musculus	1
100542	GO:0006585 dopamine biosynthetic process from tyrosine	The chemical reactions and pathways resulting in the formation of dopamine (3,4-dihydroxyphenylethylamine) from L-tyrosine, via the metabolic precursor 3,4-dihydroxy-L-phenylalanine (L-dopa). Dopamine is a catecholamine neurotransmitter and a metabolic precursor of norepinephrine and epinephrine. [GOC:bf, GOC:jl, ISBN:0198506732 "Oxford Dictionary of Biochemistry and Molecular Biology"] Data deri…	Mus musculus	1
105758	GO:0001592 dopamine D3 receptor activity	A G-protein coupled receptor that binds dopamine and has the pharmacological characteristics of classic D3 receptors. [IUPHAR_RECEPTOR:2256] Data derived from gene_ontology.obo and gene_association.mgi files, retrieved 2010-12-21.	Mus musculus	1
111849	MP:0001988 cocaine preference	predilection to ingest cocaine over other substances [MGI:csmith "Cynthia L. Smith, Mouse Genome Informatics Curator"] Data derived from MPheno_OBO.ontology and MGI_PhenoGenoMP.rpt files, retrieved 2010-12-21.	Mus musculus	1
101611	GO:0031748 D1 dopamine receptor binding	Interacting selectively and non-covalently with a D1 dopamine receptor. [GOC:mah, GOC:nln] Data derived from gene_ontology.obo and gene_association.mgi files, retrieved 2010-12-21.	Mus musculus	1
14909	Downregulated genes in rat-striatum after Cocaine self-adminstration	This gene set comprises downregulated genes during the 7-day period of hourly cocaine self-infusion. Background: Microarray gene expression profiling results of rat-striatum after cocaine self-administration were used to identify co-regulation of certain mRNAs involved in cocaine-induced changes in circadian rhythmicity.	Rattus norvegicus	2	18452895
95081	GO:0031750 D3 dopamine receptor binding	Interacting selectively and non-covalently with a D3 dopamine receptor. [GOC:mah, GOC:nln] Data derived from gene_ontology.obo and gene_association.mgi files, retrieved 2010-12-21.	Mus musculus	2
95559	GO:0060161 positive regulation of dopamine receptor signaling pathway	Any process that activates or increases the frequency, rate or extent of the dopamine receptor protein signaling pathway. A dopamine receptor signaling pathway is the series of molecular signals generated as a consequence of a dopamine receptor binding to one of its physiological ligands. [GOC:dph] Data derived from gene_ontology.obo and gene_association.mgi files, retrieved 2010-12-21.	Mus musculus	2
99513	GO:0032225 regulation of synaptic transmission, dopaminergic	Any process that modulates the frequency, rate or extent of dopaminergic synaptic transmission, the process of communication from a neuron to another neuron across a synapse using the neurotransmitter dopamine. [GOC:mah] Data derived from gene_ontology.obo and gene_association.mgi files, retrieved 2010-12-21.	Mus musculus	2
99535	GO:0051583 dopamine uptake	The directed movement of dopamine into a cell, typically presynaptic neurons or glial cells. Dopamine is a catecholamine neurotransmitter and a metabolic precursor of noradrenaline and adrenaline. [GOC:ai] Data derived from gene_ontology.obo and gene_association.mgi files, retrieved 2010-12-21.	Mus musculus	2
99537	GO:0051584 regulation of dopamine uptake	Any process that modulates the frequency, rate or extent of the directed movement of the catecholamine neurotransmitter dopamine into a cell. [GOC:ai] Data derived from gene_ontology.obo and gene_association.mgi files, retrieved 2010-12-21.	Mus musculus	2
101610	GO:0031749 D2 dopamine receptor binding	Interacting selectively and non-covalently with a D2 dopamine receptor. [GOC:mah, GOC:nln] Data derived from gene_ontology.obo and gene_association.mgi files, retrieved 2010-12-21.	Mus musculus	2
103863	GO:0001588 dopamine receptor activity, coupled via Gs	Combining with the neurotransmitter dopamine and activating adenylate cyclase via coupling to Gs to initiate a change in cell activity. [GOC:mah, ISBN:0953351033] Data derived from gene_ontology.obo and gene_association.mgi files, retrieved 2010-12-21.	Mus musculus	2
113111	MP:0010149 abnormal synaptic dopamine release	aberrant secretion across synapses of the catecholamine neurotransmitter and neurohormone, derived from tyrosine and the precursor to norepinephrine and epinephrine; functions as a neurotransmitter in the brain and as a hormone to inhibit the release of prolactin from the anterior lobe of the pituitary [MGI:csmith "Cynthia L. Smith, Mouse Genome Informatics Curator"] Data derived from MPheno_OBO.…	Mus musculus	2
94395	GO:0060160 negative regulation of dopamine receptor signaling pathway	Any process that stops, prevents, or reduces the frequency, rate or extent of dopamine receptor protein signaling pathway activity. A dopamine receptor signaling pathway is the series of molecular signals generated as a consequence of a dopamine receptor binding to one of its physiological ligands. [GOC:dph] Data derived from gene_ontology.obo and gene_association.mgi files, retrieved 2010-12-21.	Mus musculus	3
97790	GO:0033602 negative regulation of dopamine secretion	Any process that stops, prevents, or reduces the frequency, rate or extent of the regulated release of dopamine. [GOC:sl] Data derived from gene_ontology.obo and gene_association.mgi files, retrieved 2010-12-21.	Mus musculus	3
97887	GO:0004500 dopamine beta-monooxygenase activity	Catalysis of the reaction: L-ascorbate + dopamine + O(2) = (R)-noradrenaline + dehydroascorbate + H(2)O. [EC:1.14.17.1, RHEA:19120] Data derived from gene_ontology.obo and gene_association.mgi files, retrieved 2010-12-21.	Mus musculus	3
97961	GO:0001591 dopamine receptor activity, coupled via Gi/Go	Combining with the neurotransmitter dopamine and activating adenylate cyclase via coupling to Gi/Go to initiate a change in cell activity. [GOC:mah, ISBN:0953351033] Data derived from gene_ontology.obo and gene_association.mgi files, retrieved 2010-12-21.	Mus musculus	3
99512	GO:0032226 positive regulation of synaptic transmission, dopaminergic	Any process that activates, maintains or increases the frequency, rate or extent of dopaminergic synaptic transmission, the process of communication from a neuron to another neuron across a synapse using the neurotransmitter dopamine. [GOC:mah] Data derived from gene_ontology.obo and gene_association.mgi files, retrieved 2010-12-21.	Mus musculus	3
101469	GO:0005329 dopamine transmembrane transporter activity	Catalysis of the transfer of dopamine from one side of the membrane to the other. Dopamine is a catecholamine neurotransmitter and a metabolic precursor of noradrenaline and adrenaline. [GOC:ai] Data derived from gene_ontology.obo and gene_association.mgi files, retrieved 2010-12-21.	Mus musculus	3
102100	GO:0045963 negative regulation of dopamine metabolic process	Any process that stops, prevents, or reduces the frequency, rate or extent of the chemical reactions and pathways involving dopamine. [GOC:go_curators] Data derived from gene_ontology.obo and gene_association.mgi files, retrieved 2010-12-21.	Mus musculus	3
107749	MP:0002556 abnormal cocaine consumption	aberrant behavioral-related or physiological-related intake of cocaine into the body [MGI:csmith "Cynthia L. Smith, Mouse Genome Informatics Curator"] Data derived from MPheno_OBO.ontology and MGI_PhenoGenoMP.rpt files, retrieved 2010-12-21.	Mus musculus	3
124877	arachidonyl dopamine interacting genes (MeSH:C474941) in CTD	Genes that interact with the MeSH term 'arachidonyl dopamine' (C474941). Incorporates data from 3 publications curated by the Comparative Toxicogenomics Database (CTD). ODE Gene scores represent number of supporting publications per gene.	Homo sapiens	3
99511	GO:0032227 negative regulation of synaptic transmission, dopaminergic	Any process that stops, prevents, or reduces the frequency, rate or extent of dopaminergic synaptic transmission, the process of communication from a neuron to another neuron across a synapse using the neurotransmitter dopamine. [GOC:mah] Data derived from gene_ontology.obo and gene_association.mgi files, retrieved 2010-12-21.	Mus musculus	4
99966	GO:0060159 regulation of dopamine receptor signaling pathway	Any process that modulates the frequency, rate or extent of a dopamine receptor signaling pathway activity. A dopamine receptor signaling pathway is the series of molecular signals generated as a consequence of a dopamine receptor binding to one of its physiological ligands. [GOC:dph] Data derived from gene_ontology.obo and gene_association.mgi files, retrieved 2010-12-21.	Mus musculus	4
101218	GO:0060158 activation of phospholipase C activity by dopamine receptor signaling pathway	The series of molecular signals generated as a consequence of a dopamine receptor binding to its physiological ligand, followed by the activation of phospholipase C and the subsequent release of inositol trisphosphate. [GOC:dph, GOC:tb, PMID:12675914] Data derived from gene_ontology.obo and gene_association.mgi files, retrieved 2010-12-21.	Mus musculus	4
102436	GO:0042420 dopamine catabolic process	The chemical reactions and pathways resulting in the breakdown of dopamine, a catecholamine neurotransmitter and a metabolic precursor of noradrenaline and adrenaline. [GOC:jl, ISBN:0198506732 "Oxford Dictionary of Biochemistry and Molecular Biology"] Data derived from gene_ontology.obo and gene_association.mgi files, retrieved 2010-12-21.	Mus musculus	4
105153	GO:0071542 dopaminergic neuron differentiation	The process in which a neuroblast acquires the specialized structural and functional features of a dopaminergic neuron, a neuron that secretes dopamine. [GOC:rph] Data derived from gene_ontology.obo and gene_association.mgi files, retrieved 2010-12-21.	Mus musculus	4
94417	GO:0007195 inhibition of adenylate cyclase activity by dopamine receptor signaling pathway	The series of molecular signals generated as a consequence of a dopamine receptor binding to its physiological ligand, followed by inhibition of adenylyl cyclase and a subsequent decrease in the concentration of cyclic AMP. [GOC:dph, GOC:mah, GOC:tb] Data derived from gene_ontology.obo and gene_association.mgi files, retrieved 2010-12-21.	Mus musculus	5
97960	GO:0004952 dopamine receptor activity	Combining with the neurotransmitter dopamine to initiate a change in cell activity. [IUPHAR_GPCR:1282] Data derived from gene_ontology.obo and gene_association.mgi files, retrieved 2010-12-21.	Mus musculus	5
101683	GO:0015872 dopamine transport	The directed movement of dopamine into, out of or within a cell, or between cells, by means of some agent such as a transporter or pore. Dopamine is a catecholamine neurotransmitter and a metabolic precursor of noradrenaline and adrenaline. [GOC:ai] Data derived from gene_ontology.obo and gene_association.mgi files, retrieved 2010-12-21.	Mus musculus	5
1232	Genes Significantly Altered in Both the Heroin and Cocaine Abusers Upregulated Cocaine Downregulated Heroin	From the initial set of differentially expressed genes in post mortum nucleus accumbens of chronic heroin and cocaine abusers, this set contains genes upregulated in cocaine abusers but downregulated in heroin abusers.	Homo sapiens	6	16710320
96863	GO:0042053 regulation of dopamine metabolic process	Any process that modulates the frequency, rate or extent of the chemical reactions and pathways involving dopamine. [GOC:go_curators] Data derived from gene_ontology.obo and gene_association.mgi files, retrieved 2010-12-21.	Mus musculus	6
104211	GO:0033603 positive regulation of dopamine secretion	Any process that activates or increases the frequency, rate or extent of the regulated release of dopamine. [GOC:sl] Data derived from gene_ontology.obo and gene_association.mgi files, retrieved 2010-12-21.	Mus musculus	6
97110	GO:0042416 dopamine biosynthetic process	The chemical reactions and pathways resulting in the formation of dopamine, a catecholamine neurotransmitter and a metabolic precursor of noradrenaline and adrenaline. [GOC:jl, ISBN:0198506732 "Oxford Dictionary of Biochemistry and Molecular Biology"] Data derived from gene_ontology.obo and gene_association.mgi files, retrieved 2010-12-21.	Mus musculus	7
46983	Nicotine Dependence in Dutch Sample	Nicotine Dependence in Dutch Sample	Homo sapiens	9
94413	GO:0007191 activation of adenylate cyclase activity by dopamine receptor signaling pathway	The series of molecular signals generated as a consequence of a dopamine receptor binding to its physiological ligand, followed by activation of adenylyl cyclase and a subsequent increase in the concentration of cyclic AMP. [GOC:mah] Data derived from gene_ontology.obo and gene_association.mgi files, retrieved 2010-12-21.	Mus musculus	9
95732	GO:0035240 dopamine binding	Interacting selectively and non-covalently with dopamine, a catecholamine neurotransmitter formed by aromatic-L-amino-acid decarboxylase from 3,4-dihydroxy-L-phenylalanine. [ISBN:0198506732 "Oxford Dictionary of Biochemistry and Molecular Biology"] Data derived from gene_ontology.obo and gene_association.mgi files, retrieved 2010-12-21.	Mus musculus	9
93572	GO:0050780 dopamine receptor binding	Interacting selectively and non-covalently with a dopamine receptor. [GOC:ai] Data derived from gene_ontology.obo and gene_association.mgi files, retrieved 2010-12-21.	Mus musculus	10
93573	GO:0050780 dopamine receptor binding	Interacting selectively and non-covalently with a dopamine receptor. [GOC:ai] Data derived from gene_ontology.obo and gene_association.mgi files, retrieved 2010-12-21.	Mus musculus	10
103507	GO:0048148 behavioral response to cocaine	A change in the behavior of an organism as a result of a cocaine stimulus. [GOC:jid] Data derived from gene_ontology.obo and gene_association.mgi files, retrieved 2010-12-21.	Mus musculus	10
103955	GO:0014059 regulation of dopamine secretion	Any process that modulates the frequency, rate or extent of the regulated release of dopamine. [GOC:ef] Data derived from gene_ontology.obo and gene_association.mgi files, retrieved 2010-12-21.	Mus musculus	10
94576	GO:0001963 synaptic transmission, dopaminergic	The process of communication from a neuron to another neuron across a synapse using the neurotransmitter dopamine. [GOC:dph] Data derived from gene_ontology.obo and gene_association.mgi files, retrieved 2010-12-21.	Mus musculus	12
108445	MP:0009758 impaired behavioral response to cocaine	decreased sensitivity to cocaine resulting in a behavioral response, such as induced hyperactivity or stereotypic behavior, or increased dosage threshold for the appearance of the behavioral response [MGI:csmith "Cynthia L. Smith, Mouse Genome Informatics Curator"] Data derived from MPheno_OBO.ontology and MGI_PhenoGenoMP.rpt files, retrieved 2010-12-21.	Mus musculus	12
128188	LOC_COCA_2_GEX_NAc	LOC_COCA_2_GEX_NAc	Mus musculus	12
18839	Downregulated Nicotine-dependent genes in human neuroblastoma (SH-SY5Y) cells	Human neuroblastoma (SH-SY5Y) cells were chronically exposed to nicotine to discover if gene expression was responsible for the long term effects of nicotine on the nervous system and for the up-regulation of acetylcholine receptors upon nicotine exposure. Seventeen genes were found to be differentially expressed. Of these, the genes reported here were down-regulated.	Homo sapiens	14	12588870
26287	Positional candidates from genome-wide association study for nicotine dependence	Genes within 10 kb of SNPs with p < 0.0001 for association to nicotine dependence	Homo sapiens	14	17158188
46980	Comorbid Alcohol and Nicotine Dependence in Australian DNA-Pools	Comorbid Alcohol and Nicotine Dependence in Australian DNA-Pools	Homo sapiens	14
100663	GO:0007212 dopamine receptor signaling pathway	The series of molecular signals generated as a consequence of a dopamine receptor binding to one of its physiological ligands. [GOC:mah] Data derived from gene_ontology.obo and gene_association.mgi files, retrieved 2010-12-21.	Mus musculus	15
95241	GO:0042417 dopamine metabolic process	The chemical reactions and pathways involving dopamine, a catecholamine neurotransmitter and a metabolic precursor of noradrenaline and adrenaline. [GOC:jl, ISBN:0198506732 "Oxford Dictionary of Biochemistry and Molecular Biology"] Data derived from gene_ontology.obo and gene_association.mgi files, retrieved 2010-12-21.	Mus musculus	16
108435	MP:0009754 enhanced behavioral response to cocaine	increased sensitivity to cocaine resulting in a behavioral response, such as induced hyperactivity or stereotypic behavior, or decreased dosage threshold for the appearance of the behavioral response [MGI:csmith "Cynthia L. Smith, Mouse Genome Informatics Curator"] Data derived from MPheno_OBO.ontology and MGI_PhenoGenoMP.rpt files, retrieved 2010-12-21.	Mus musculus	16
46981	Meta-Analysis of Nicotine Dependence in Australian and Dutch Samples	Meta-Analysis of Nicotine Dependence in Australian and Dutch Samples	Homo sapiens	17
128186	LOC_COCA_1_GEX_NAc	LOC_COCA_1_GEX_NAc	Mus musculus	17
113770	MP:0003244 loss of dopaminergic neurons	loss of the neurons that utilize dopamine as a neurotransmitter, commonly due to an apoptotic event [RGD:cur "Rat Genome Database submission"] Data derived from MPheno_OBO.ontology and MGI_PhenoGenoMP.rpt files, retrieved 2010-12-21.	Mus musculus	19
46978	Nicotine Dependence in Australian DNA-Pools	Nicotine Dependence in Australian DNA-Pools	Homo sapiens	20
14905	Genes implicated in nicotine dependence	Using results from genome wide association studies of nicotine dependent individuals who were successful in abstaining from cigarette smoking, study nominates genes important in nicotine dependence and in smoking cessation. Results were obtained using SNP allele frequency assessments of DNA prepared from nicotine-dependent European-American smoking cessation trial participants and control individ…	Homo sapiens	21	17407593
86511	Table 1: METH administration causes changes in ER stress-related genes. [DRG]	Acute methamphetamine - Methamphetamine vs. Saline DNA microarray Changes in endoplasmic reticulum stress related genes Rats were injected with either saline or Methamphetamine (40 mg / kg) via the intraperitoneal route in the presence or absence of the Dopamine D1 receptor antagonist, SCH23390 (1 mg / kg). The dose of Methamphetamine was chosen because it can cause long-term depletion of monoami…	Rattus norvegicus	21	19564919
86571	Table 2: Genes Significantly Altered in Both the Heroin and Cocaine Abusers [DRG]	Chronic heroin - Heroin vs. Control DNA microarray Change in gene expression Heroin users (n = 7) exhibited a positive blood toxicology for heroin and / or its metabolites (e.g., 6-monoacetyl morphine, morphine, morphine glucuronide). Control subjects (n = 7) were matched pairwise with heroin users for gender, race, age, and brain pH. Of the 14 subjects, one control and two heroin subjects tested…	Homo sapiens	21	16710320
86937	Table 2: Genes Significantly Altered in Both the Heroin and Cocaine Abusers [DRG]	Chronic cocaine - Cocaine vs. Control DNA microarray Change in gene expression Cocaine users (n = 10) exhibited a positive toxicology for cocaine and / or its metabolites. Control subjects (n = 10) were matched pair-wise with cocaine users for manner of death, age, gender, and race. Of the 20 subjects, two cocaine and two control subjects tested positive for subintoxicating doses of alcohol (g / …	Homo sapiens	21	16710320
14890	Downregulated genes in five combined brain regions, Amyg, HP, NA, PFC and VTA, in C57BL/6J mice	This gene set comprises 25 genes that are downregulated within each of five brain regions (amygdale (Amyg), hippocampus (HP), nucleus accumbens (NA), prefrontal cortex (PFC) and ventral tegmental area (VTA)) when chronic nicotine treatment is administered to C57BL/6J mice only. Background: Studies involving use of chronic nicotine treatment identify unique nicotine addiction genes and the biologi…	Mus musculus	22	17504244
26304	Genes with SNPs associated with nicotine dependence	targeted over 300 candidate genes and analyzed 3713 single nucleotide polymorphisms (SNPs) in 1050 cases and 879 controls. The FagerstroÂ¨m test for nicotine dependence (FTND) was used to assess dependence, in which cases were required to have an FTND of 4 or more. The control criterion was strict: control subjects must have smoked at least 100 cigarettes in their lifetimes and had an FTND of 0 d…	Homo sapiens	22	17135278
96672	GO:0042220 response to cocaine	A change in state or activity of a cell or an organism (in terms of movement, secretion, enzyme production, gene expression, etc.) as a result of a cocaine stimulus. Cocaine is a crystalline alkaloid obtained from the leaves of the coca plant. [CHEBI:27958, GOC:ef, GOC:jl] Data derived from gene_ontology.obo and gene_association.mgi files, retrieved 2010-12-21.	Mus musculus	22
95842	GO:0007269 neurotransmitter secretion	The regulated release of neurotransmitter into the synaptic cleft. A neurotransmitter is any of a group of substances that are released on excitation from the axon terminal of a presynaptic neuron of the central or peripheral nervous system and travel across the synaptic cleft to either excite or inhibit the target cell. Among the many substances that have the properties of a neurotransmitter are…	Mus musculus	25
1132	Addiction candidate genes	Addiction related genes identified in literature review. One or more variants have been associated with one or more addictions. Genes associated with Addiction, impulsivity, Environment, Strees, Heroin or opiate, Alcohol, Cocaine or other stimulants are listed.	Homo sapiens	27	16251987
110717	MP:0001906 increased dopamine level	greater than the normal concentration of this catecholamine neurotransmitter and neurohormone, derived from tyrosine and the precursor to norepinephrine and epinephrine; functions as a neurotransmitter in the brain and as a hormone to inhibit the release of prolactin from the anterior lobe of the pituitary [MESH:D02.092.211.215.311.342, MGI:cwg "Carroll-Ann W. Goldsmith, Mouse Genome Informatics …	Mus musculus	29
121068	Nicotine Dependence Genes found in Genome-wide Association Studies (GWAS)	Genome-wide association studies are conducted of two human cohorts, one group demonstrating nicotine dependence and another successfully quitting smoking. Study shows that some genetic components associated with the ability to quit overlap while many do not overlap. To perform the study, DNA samples were obtained from NIH volunteers and the allelic frequencies of the samples were analyzed using A…	Homo sapiens	29	19009022
26305	Nicotine dependence Candidate Genes combined from GWAS and SNP association methods	Combined list of candidate genes from genome wide association study and candidate SNP genotyping for nicotine dependence	Homo sapiens	34	17135278
113769	MP:0003243 abnormal dopaminergic neuron morphology	any structural anomaly of the neurons that utilize dopamine as a neurotransmitter [ISBN:0838580343 "Kandel ER, et al. Principles of Neural Science, 3rd edition"] Data derived from MPheno_OBO.ontology and MGI_PhenoGenoMP.rpt files, retrieved 2010-12-21.	Mus musculus	34
111278	MP:0005643 decreased dopamine level	less than the normal concentration of this catecholamine neurotransmitter and neurohormone, derived from tyrosine and the precursor to norepinephrine and epinephrine; functions as a neurotransmitter in the brain and as a hormone to inhibit the release of prolactin from the anterior lobe of the pituitary [MESH:D02.092.211.215.311.342] Data derived from MPheno_OBO.ontology and MGI_PhenoGenoMP.rpt f…	Mus musculus	39
1256	Gene Expression in Human Hippocampus from Cocaine Addicts	Expression profiles in the human hippocampus from cocaine addicts and age-matched drug-free control subjects. Cocaine abusers had 151 gene transcripts upregulated, while 91 gene transcripts were downregulated.	Homo sapiens	48	18000554	COPY
26324	Differential expression of genes in hippocampus of human cocaine abusers	Study finds genes that regulate extracellalar matrix modeling by examining expression in the hippocampus of human cocaine abuses. This gene set comprises 54 reported to have shown demonstrated significant fold change during the study. The significance of these fold changes have been reported here as p-values obtained from ANOVA t-test.	Homo sapiens	48	18000554	COPY
14906	Genes implicated in smoking cessation	Gene set comprises 32 smoking cessation genes. Background: Using results from genome wide association studies of nicotine dependent individuals who were successful in abstaining from cigarette smoking, study nominates genes important in nicotine dependence and in smoking cessation. Results were obtained using SNP allele frequency assessments of DNA prepared from nicotine-dependent European-Americ…	Homo sapiens	49	17407593
87302	Table 2: Transcripts differentially expressed in the majority of cocaine users (Whole Table) [DRG]	Chronic cocaine - Cocaine vs. Control DNA microarray Change in gene expression Cocaine users (n = 10) exhibited a positive toxicology for cocaine and / or its metabolites. Control subjects (n = 10) were matched pair-wise with cocaine users for manner of death, age, gender, and race. Of the 20 subjects, two cocaine and two control subjects tested positive for subintoxicating doses of alcohol (g / …	Homo sapiens	49	15009677
14891	Upregulated genes in five combined brain regions, Amyg, HP, NA, PFC and VTA, in C57BL/6J mice	This gene set comprises 66 genes that are upregulated within each of five brain regions (amygdale, hippocampus, nucleus accumbens, prefrontal cortex and ventral tegmental area) when chronic nicotine treatment is administered to B6 mice only. Background: Studies involving chronic nicotine treatment identify unique nicotine addiction genes and the biological processes they mediate in C3 and B6 mice…	Mus musculus	54	17504244
108180	MP:0004077 abnormal striatum morphology	any structural anomaly of a large cluster of dopaminergic nerve cells, consisting of the caudate nucleus and the putamen, that controls movement, balance, and walking [ISBN:0838580343 "Kandel ER, et al. Principles of Neural Science, 3rd edition"] Data derived from MPheno_OBO.ontology and MGI_PhenoGenoMP.rpt files, retrieved 2010-12-21.	Mus musculus	57
14908	Nicotine Abstinence Genes found in Genome-wide Association Studies (GWAS)	Gene set has 67 genes associated with nicotine abstinence. Backgound: In this study, genome-wide association studies are conducted for two human cohorts, one group demonstrating nicotine dependence, and another that successfully quit smoking. The study shows that some genetic components associated with ability to quit overlap while many do not. To perform the study, DNA samples were obtained from…	Homo sapiens	62	19009022
126983	Dopamine interacting genes (MeSH:D004298) in CTD	Genes that interact with the MeSH term 'Dopamine' (D004298). Incorporates data from 74 publications curated by the Comparative Toxicogenomics Database (CTD). ODE Gene scores represent number of supporting publications per gene.	Homo sapiens	62
14885	Co-expression cluster of Nicotine Dependence genes significantly expressed in the adolescent PFC, VS and Hippocampus.	Studies analyzing brain samples from female rats that had been injected with nicotine at four different ages show that nicotine exerts the greatest influence during adolescence. Using DNA microarrays, gene expression correlates were obtained from the prefrontal cortex (PFC), ventral striatum (VS), and hippocampus. Principal cluster analysis was then used to identify 76 genes that changed signific…	Rattus norvegicus	67	17234382
114712	Concordant Nicotine Twins Significant S-score Genes	Genes whose transcript abundance is significantly different across twin pairs concordant for nicotine dependence. This list was generated using Fisher's Combined Probability test to analyze S-scores across 5 twin pairs, where each S-score measures the difference within a twin set. Statistical significance was determined using 1,000 permutations of S-score data and selecting for probe-sets with em…	Homo sapiens	67
109244	MP:0001905 abnormal dopamine level	greater or less than the normal concentration of this catecholamine neurotransmitter and neurohormone, derived from tyrosine and the precursor to norepinephrine and epinephrine; functions as a neurotransmitter in the brain and as a hormone to inhibit the release of prolactin from the anterior lobe of the pituitary [MESH:D02.092.211.215.311.342, MGI:cwg "Carroll-Ann W. Goldsmith, Mouse Genome Info…	Mus musculus	72
14893	Upregulated genes in three brain regions, NA, PFC, and VTA, in C3H/HeJ mice	This gene set comprises 85 genes that are upregulated within each of three overrepresented brain regions (nucleus accumbens (NA), prefrontal cortex (PFC) and ventral tegmental area (VTA)) when chronic nicotine treatment is administered to C3H/HeJ mice only. Background: Studies involving use of chronic nicotine treatment identify unique nicotine addiction genes and their resultant biological proce…	Mus musculus	74	17504244
122445	Cocaine interacting genes (MeSH:D003042) in CTD	Genes that interact with the MeSH term 'Cocaine' (D003042). Incorporates data from 31 publications curated by the Comparative Toxicogenomics Database (CTD). ODE Gene scores represent number of supporting publications per gene.	Homo sapiens	75
14912	Upregulated genes in rat-striatum after Cocaine self-adminstration	Microarray gene expression profiling results of rat-striatum after cocaine self-administration were used to identify co-regulation of certain mRNAs involved in cocaine-induced changes in circadian rhythmicity. This gene set comprises upregulated genes during the 7-day period of hourly cocaine self-infusion.	Rattus norvegicus	81	18452895
128189	LOC_COCA_2_GEX_STR	LOC_COCA_2_GEX_STR	Mus musculus	86
122980	Methamphetamine interacting genes (MeSH:D008694) in CTD	Genes that interact with the MeSH term 'Methamphetamine' (D008694). Incorporates data from 21 publications curated by the Comparative Toxicogenomics Database (CTD). ODE Gene scores represent number of supporting publications per gene.	Homo sapiens	87
128187	LOC_COCA_1_GEX_STR	LOC_COCA_1_GEX_STR	Mus musculus	87
3649	Candidate genes for bipolar (manic-depressive) and related disorders-Differentially expressed in mouse brain in response to Methamphetamine or Valproate	Genes reproducibly changed by Methamphetamine and/or Valproate treatment in mouse brain including PreFrontal Cortex, Amygdala, CaudatePutamen, Nucleus Accumbens and Ventral Tegmentum. (Tables 1-3 of paper)	Mus musculus	88	15314610
87306	Table S1: 109 genes are differentially down- (-) or up-(+ ) regulated in the CPu in D1 receptor mutant mice compared to wild-type mice after repeated cocaine administration (Whole Table) [DRG]	Chronic cocaine - D1 receptor mutant vs. Wildtype DNA microarray Gene expression differences between mutant and wildtype D1 receptor mutant and wild-type mice were injected twice daily at 11:00 and 16:00 for 7 days with 20 mg / kg of cocaine. Gene expression differences 24 h after cocaine withdrawal. p<0.05 was considered as significant. Based on this criterion, we used a cutoff of at least a 1.2…	Mus musculus	104	15770241
128185	Chr4_bxd_cocaine_response_2	Chr4_bxd_cocaine_response_2: 102.736 - 114.284 Mbp (Chr 4)	Mus musculus	124
87359	Table S2: Full list of significantly regulated transcripts in postmortem aPFC from cocaine, phencyclidine and / or cannabis abusers. (Whole Table) [DRG]	Chronic cocaine, THC and PCP - Cocaine + THC + PCP vs. Control DNA microarray Change in gene expression 42 human cocaine, cannabis and / or phencyclidine abuse cases and 30 control cases were characterized by toxicology and drug abuse history. Cases were excluded on the basis of co-morbid neurological or major psychiatric disorders, abnormal microscopic or macroscopic neuropathology, poor RNA qua…	Homo sapiens	128	17205118
87363	Table S2: Full list of significantly regulated transcripts in postmortem aPFC from cocaine, phencyclidine and / or cannabis abusers. (Whole Table) [DRG]	Chronic Tetrahydrocannabinol - THC vs. Control DNA microarray Change in gene expression 42 human cocaine, cannabis and / or phencyclidine abuse cases and 30 control cases were characterized by toxicology and drug abuse history. Cases were excluded on the basis of co-morbid neurological or major psychiatric disorders, abnormal microscopic or macroscopic neuropathology, poor RNA quality, postmortem…	Homo sapiens	128	17205118
75633	Genes regulated by methamphetamine in mouse striatum, 1h	from Piechota et al., 2010	Mus musculus	129	20459597	COPY
75635	Genes regulated by methamphetamine in mouse striatum, 2h	from Piechota et al., 2010	Mus musculus	129	20459597	COPY
75636	Genes regulated by methamphetamine in mouse striatum, 4h	from Piechota et al., 2010	Mus musculus	129	20459597	COPY
15464	Nicotinic dependence genes identified via gene expression in human SH-SY5Y neuroblastoma cells	Changes in gene expression in neuron-like, SH-SY5Y human neuroblastoma cells, is analyzed following 24 hours of continuous exposure to 1 mM nicotine and several nicotine-induced cellular changes in acetylcholine receptor are found. Microarray analysis of gene expression shows significantly and consistently altered genes during nicotine treatment with a p-value of less than 0.01.	Homo sapiens	132	11478936
87516	Table S3: SCH23390-sensitive METH-responsive genes in the rat striatum (173 genes). (Whole Table) [DRG]	Acute SCH23390 - SCH23390 vs. Saline DNA microarray SCH23390-responsive Rats were injected with either saline or Methamphetamine (40 mg / kg) via the intraperitoneal route in the presence or absence of the Dopamine D1 receptor antagonist, SCH23390 (1 mg / kg). The dose of Methamphetamine was chosen because it can cause long-term depletion of monoaminergic terminals and neuronal apoptosis, in the …	Rattus norvegicus	135	19564919
128002	ABA Average Intensity for Striatum ventral region Chr 4	Average Intensity for Striatum ventral region extracted from ABA for candidate genes on Chr 4 for BXD Females Cocaine Sensitization Suggestive QTL	Mus musculus	135
128000	ABA Average Intensity for Striatum dorsal region Chr 4	Average Intensity for Striatum dorsal region extracted from ABA for candidate genes on Chr 4 for BXD Females Cocaine Sensitization Suggestive QTL	Mus musculus	136
128080	Acute Nicotine	Intersection of GS87367,GS87369,GS87370,GS87368,GS87025,GS86672,GS87128,GS87149	Mus musculus	208	17284169
14907	Nicotine Dependence Genes found in Genome-wide Association Studies (GWAS)	Genome-wide association studies are conducted of two human cohorts, one group demonstrating nicotine dependence and another successfully quitting smoking. Study shows that some genetic components associated with the ability to quit overlap while many do not overlap. To perform the study, DNA samples were obtained from NIH volunteers and the allelic frequencies of the samples were analyzed using A…	Homo sapiens	276	19009022
87527	Table S4: SCH23390-resistant METH-responsive genes in the rat striatum (372 genes). (Whole Table) [DRG]	Acute SCH23390 - SCH23390 vs. Saline DNA microarray SCH23390-resistant Methamphetamine-responsive genes Rats were injected with either saline or Methamphetamine (40 mg / kg) via the intraperitoneal route in the presence or absence of the Dopamine D1 receptor antagonist, SCH23390 (1 mg / kg). The dose of Methamphetamine was chosen because it can cause long-term depletion of monoaminergic terminals…	Rattus norvegicus	286	19564919
14888	Differentially expressed genes modulated by nicotine in five combined brain regions (Amyg, HP, NA, PFC and VTA) for C3H/HeJ mice	This gene set comprises 399 genes that are differentially expressed within each of five brain regions (amygdale, hippocampus, nucleus accumbens, prefrontal cortex and ventral tegmental area) when chronic nicotine treatment is administered to C3H/HeJ mice only. Background: Studies involving use of chronic nicotine treatment identify unique nicotine addiction genes and the biological processes they…	Mus musculus	293	17504244
87050	Table S2: 395 genes are differentially down- (-) or up-(+ ) regulated in the CPu in D1 receptor mutant mice compared to wild-type mice after repeated saline injections [DRG]	Saline - D1 receptor mutant vs. Wildtype DNA microarray Gene expression differences between mutant and wildtype D1 receptor mutant and wild-type mice were injected twice daily at 11:00 and 16:00 for 7 days with 20 mg / kg of saline. Gene expression differences 24 h after saline withdrawal. p<0.05 was considered as significant. Based on this criterion, we used a cutoff of at least a 1.2-fold diffe…	Mus musculus	378	15770241
114711	Discordant Nicotine Twins Significant S-score Genes	Genes whose transcript abundance is significantly different across twin pairs discordant for nicotine dependence. This list was generated using Fisher's Combined Probability test to analyze S-scores across 11 twin pairs, where each S-score measures the difference within a twin set. Statistical significance was determined using 1,000 permutations of S-score data and selecting for probe-sets with e…	Homo sapiens	485
1229	Differential gene expression among Heroin Abusers	Gene expression changes in the post-mortem nucleus accumbens of chronic heroin abusers. Overall, little overlap in gene expression profiles was seen between the two drug-abusing cohorts: out of the approximately 39,000 transcripts investigated, the abundance of only 25 was significantly changed in both cocaine and heroin abusers, with nearly one-half of these being altered in opposite directions.…	Homo sapiens	728	16710320
128007	BXD SNP Count Chr4	BXD SNP Count Chr4 extracted from GeneNetwork.org	Mus musculus	1423
